# Functional Pairing of TCR-peptide-MHC Interactomes by Single-cell Clonal Expansion

**DOI:** 10.64898/2026.08.18.745550

**Authors:** Liu Daisy Liu, Seung Won Shin, Kevin Joslin, Chunyu Wang, James Pai, Rong Ma, Xinyu Xiang, Iain C. Clark, K. Christopher Garcia

## Abstract

T cell antigen-specific immunity depends on pairwise interactions between T cell receptors and peptide-MHC, yet isolating the TCR-pMHC pairs that drive productive engagement remains a major obstacle for antigen-specific therapeutics and for decoding TCR specificity. We overcome this by co-encoding TCR and pMHC in a single founder cell, then clonally expanding it inside a semi-permeable capsule so that genetically identical daughter cells engage in trans. T cell activation, rather than binding affinity, is used to sort cells with functional pairs, and a single PCR on the clone’s linked genomic library captures both partners. This platform, LINC-seq, recovered known cognate pairs from pooled libraries at up to 95% accuracy and performed simultaneous, library-on-library deep mutational scanning of both partners. Wild-type clonotypes ranked among the top-enriched sequences in complex mixtures, and the screens resolved co-evolutionary epistasis and cross-reactivity rules inaccessible to one-sided mutagenesis. The approach generalizes to any receptor-ligand pair whose trans-engagement drives a reporter.
