## supplemental table 1 for "Functional Pairing of TCR-peptide-MHC Interactomes by Single-cell Clonal Expansion"

### Sheet: primer sequences
NGS-sequence primer
Primer sequence ID	Description	Sequence
LL_NGS_1	DMF4_F_706	TTCCCTACACGACGCTCTTCCGATCTGCCAATTTACGCTCGAATCAGCCACA
LL_NGS_2	DMF4_F_707	TTCCCTACACGACGCTCTTCCGATCTCAGATCtTTACGCTCGAATCAGCCACA
LL_NGS_3	DMF4_F_708	TTCCCTACACGACGCTCTTCCGATCTACTTGAatTTACGCTCGAATCAGCCACA
LL_NGS_4	DMF4_F_709	TTCCCTACACGACGCTCTTCCGATCTGATCAGgatTTACGCTCGAATCAGCCACA
LL_NGS_5	DMF4_F_710	TTCCCTACACGACGCTCTTCCGATCTTAGCTTcgatTTACGCTCGAATCAGCCACA
LL_NGS_6	A6_F_701	TTCCCTACACGACGCTCTTCCGATCTATCACGAGCGCCTTCACAAACCTCAG
LL_NGS_7	A6_F_702	TTCCCTACACGACGCTCTTCCGATCTCGATGTtAGCGCCTTCACAAACCTCAG
LL_NGS_8	A6_F_703	TTCCCTACACGACGCTCTTCCGATCTTTAGGCatAGCGCCTTCACAAACCTCAG
LL_NGS_9	A6_F_704	TTCCCTACACGACGCTCTTCCGATCTTGACCAgatAGCGCCTTCACAAACCTCAG
LL_NGS_10	A6_F_705	TTCCCTACACGACGCTCTTCCGATCTACAGTGcgatAGCGCCTTCACAAACCTCAG
LL_NGS_11	GS_R01	AGTTCAGACGTGTGCTCTTCCGATCTacgatcgatGCCTCCTCCTGAACCTCCC
LL_NGS_12	GS_R02	AGTTCAGACGTGTGCTCTTCCGATCTcgatcgatGCCTCCTCCTGAACCTCCC
LL_NGS_13	GS_R03	AGTTCAGACGTGTGCTCTTCCGATCTgatcgatGCCTCCTCCTGAACCTCCC
LL_NGS_14	GS_R04	AGTTCAGACGTGTGCTCTTCCGATCTatcgatGCCTCCTCCTGAACCTCCC
LL_NGS_15	GS_R05	AGTTCAGACGTGTGCTCTTCCGATCTtcgatGCCTCCTCCTGAACCTCCC
LL_NGS_16	LL lib_pep20_F_b1	AATGATACGGCGACCACCGAGATCTACACTCTTTCCCTACACGACGCTCTTCCGATCTAAGTAGAGaaacgggagttctcgctcag
LL_NGS_17	LL lib_pep20_F_b2	AATGATACGGCGACCACCGAGATCTACACTCTTTCCCTACACGACGCTCTTCCGATCTACACGATCtaaacgggagttctcgctcag
LL_NGS_18	LL lib_pep20_F_b3	AATGATACGGCGACCACCGAGATCTACACTCTTTCCCTACACGACGCTCTTCCGATCTCGCGCGGTataaacgggagttctcgctcag
LL_NGS_19	LL lib_pep20_F_b4	AATGATACGGCGACCACCGAGATCTACACTCTTTCCCTACACGACGCTCTTCCGATCTCATGATCGgataaacgggagttctcgctcag
LL_NGS_20	LL lib_pep20_F_b5	AATGATACGGCGACCACCGAGATCTACACTCTTTCCCTACACGACGCTCTTCCGATCTCGTTACCAcgataaacgggagttctcgctcag
LL_NGS_21	LL lib_pep20_F_b6	AATGATACGGCGACCACCGAGATCTACACTCTTTCCCTACACGACGCTCTTCCGATCTTCCTTGGTtcgataaacgggagttctcgctcag
LL_NGS_22	LL lib_pep20_F_b7	AATGATACGGCGACCACCGAGATCTACACTCTTTCCCTACACGACGCTCTTCCGATCTAACGCATTatcgataaacgggagttctcgctcag
LL_NGS_23	LL lib_pep20_F_b8	AATGATACGGCGACCACCGAGATCTACACTCTTTCCCTACACGACGCTCTTCCGATCTACAGGTATgatcgataaacgggagttctcgctcag
LL_NGS_24	LL lib_pep20_R_1	ATTCCTGCTGAACCGCTCTTCCGATCTAAGTAGAGGTGACTGGAGTTCAGACGTGTGCTCTTCCGATCTacgatcgatCGTGCGTTGTATTGACCCAC
LL_NGS_25	LL lib_pep20_R_2	ATTCCTGCTGAACCGCTCTTCCGATCTACACGATCGTGACTGGAGTTCAGACGTGTGCTCTTCCGATCTcgatcgatCGTGCGTTGTATTGACCCAC
LL_NGS_26	LL lib_pep20_R_3	ATTCCTGCTGAACCGCTCTTCCGATCTCGCGCGGTGTGACTGGAGTTCAGACGTGTGCTCTTCCGATCTgatcgatCGTGCGTTGTATTGACCCAC
LL_NGS_27	LL lib_pep20_R_4	ATTCCTGCTGAACCGCTCTTCCGATCTCATGATCGGTGACTGGAGTTCAGACGTGTGCTCTTCCGATCTatcgatCGTGCGTTGTATTGACCCAC
LL_NGS_28	LL lib_pep20_R_5	ATTCCTGCTGAACCGCTCTTCCGATCTCGTTACCAGTGACTGGAGTTCAGACGTGTGCTCTTCCGATCTtcgatCGTGCGTTGTATTGACCCAC
LL_NGS_29	LL lib_pep20_R_6	ATTCCTGCTGAACCGCTCTTCCGATCTTCCTTGGTGTGACTGGAGTTCAGACGTGTGCTCTTCCGATCTcgatCGTGCGTTGTATTGACCCAC
LL_NGS_30	LL lib_pep20_R_7	ATTCCTGCTGAACCGCTCTTCCGATCTAACGCATTGTGACTGGAGTTCAGACGTGTGCTCTTCCGATCTgatCGTGCGTTGTATTGACCCAC
LL_NGS_31	LL lib_pep20_R_8	ATTCCTGCTGAACCGCTCTTCCGATCTACAGGTATGTGACTGGAGTTCAGACGTGTGCTCTTCCGATCTatCGTGCGTTGTATTGACCCAC
LL_NGS_32	illumina_P7_INDEX8	CAAGCAGAAGACGGCATACGAGATACAGGTATGTGACTGGAGTTCAGACGTGTGCT
LL_NGS_33	illumina_P7_INDEX9	CAAGCAGAAGACGGCATACGAGATAGGTAAGGGTGACTGGAGTTCAGACGTGTGCT
LL_NGS_34	illumina_P7_INDEX10	CAAGCAGAAGACGGCATACGAGATAACAATGGGTGACTGGAGTTCAGACGTGTGCT
LL_NGS_35	illumina_P7_INDEX11	CAAGCAGAAGACGGCATACGAGATACTGTATCGTGACTGGAGTTCAGACGTGTGCT
LL_NGS_36	illumina_P7_INDEX12	CAAGCAGAAGACGGCATACGAGATAGGTCGCAGTGACTGGAGTTCAGACGTGTGCT
LL_NGS_37	illumina_P7_INDEX8	CAAGCAGAAGACGGCATACGAGATACAGGTATGTGACTGGAGTTCAGACGTGTGCT
LL_NGS_38	illumina_P7_INDEX9	CAAGCAGAAGACGGCATACGAGATAGGTAAGGGTGACTGGAGTTCAGACGTGTGCT
LL_NGS_39	illumina_P7_INDEX10	CAAGCAGAAGACGGCATACGAGATAACAATGGGTGACTGGAGTTCAGACGTGTGCT
LL_NGS_40	illumina_P7_INDEX11	CAAGCAGAAGACGGCATACGAGATACTGTATCGTGACTGGAGTTCAGACGTGTGCT
LL_NGS_41	illumina_P7_INDEX12	CAAGCAGAAGACGGCATACGAGATAGGTCGCAGTGACTGGAGTTCAGACGTGTGCT
gDNA sanger amplicon-sequence primer
Primer sequence ID	Description	Sequence
	1st round gRNA PCR primer
LL_amplicon_1	MHC_seq_F1	ATGAAGTGGGTTACCTTTATAAG
LL_amplicon_2	LL815_MHC_seq_Rd1-R2	CTCGATCCTGGGTCCATTCG
	2nd round gRNA PCR primer
LL_amplicon_3	LL809_PD649-MHC_seq_F2	GTTCTATCGAAAACGCGCCTGCTAGCAGCTCCTCTAGCCGCGCC
LL_amplicon_4	LL810_PD649-TCRb-R2	CCCGATTGGCTTACCGGGTAACGCGTCAAACACAGCGACCTCGGG
single cell cDNA sanger amplicon-sequence primer
Primer sequence ID	Description	Sequence
	1st round TCR cDNA PCR primer
LL_amplicon_5	LL165_A6-cDNA-F1	TACACTACTCAGTCGGGGCA
LL_amplicon_6	LL169_YLQ-cDNA-F1	ACATTCCGGTGCGATCCAAT
LL_amplicon_7	LL171_DMF5-cDNA-F1	GATCACCCAGGCACCAACAT
LL_amplicon_8	LL167_TCRb-cDNA-R1	CAGCCGACTAGACAGGCAAT
	1st round MHC cDNA PCR primer
LL_amplicon_9	LL835_MHC_CDNA_F1	ATGAAGTGGGTTACCTTTATAAG
LL_amplicon_10	LL831_MHC_CDNA_R2	CTGGGAGAGTGTAACGTGAT
	2nd round TCR cDNA PCR primer
LL_amplicon_11	LL166_A6-cDNA-F2	ACGTATCCCGCTCTACCACT
LL_amplicon_12	LL170_YLQ-cDNA-F2	TTCTCCGCTGAACGACCAAA
LL_amplicon_13	LL172_DMF5-cDNA-F2	TAGGACTGGGGCTAAGGCTC
LL_amplicon_14	LL168_TCRb-cDNA-R2	ATGCACTTCCTTCCCGTTGA
	2nd round MHC cDNA PCR primer
LL_amplicon_15	LL834_MHC_CDNA_F4	CCTTTTTAGCTCCTCTAGCCG
LL_amplicon_16	LL833_MHC_CDNA_R4	ACTGAGGTCGGAGTGCTCTA

### Sheet: gene_sequence
SEQ ID	Description	nucleotide Sequence
LL_oligo_1	4× NFAT-binding repeats (NT)	GGAGGAAAAACTGTTTCATACAGAAGGCGTGGAGGAAAAACTGTTTCATACAGAAGGCGTGGAGGAAAAACTGTTTCATACAGAAGGCGTGGAGGAAAAACTGTTTCATACAGAAGGCGTGGAGGAAAAACTGTTTCATACAGAAGGCGTGGAGGAAAAACTGTTTCATACAGAAGGCGT
LL_oligo_2	6× NFAT-binding repeats (NT)	GGAGGAAAAACTGTTTCATACAGAAGGCGTGGAGGAAAAACTGTTTCATACAGAAGGCGTGGAGGAAAAACTGTTTCATACAGAAGGCGTGGAGGAAAAACTGTTTCATACAGAAGGCGTGGAGGAAAAACTGTTTCATACAGAAGGCGTGGAGGAAAAACTGTTTCATACAGAAGGCGTGGAGGAAAAACTGTTTCATACAGAAGGCGTGGAGGAAAAACTGTTTCATACAGAAGGCGT
LL_oligo_3	8× NFAT-binding repeats (NT)	AAAGGTCACAGAAAAGGTCACTCGAAAGGTCACGACAAAGGTCACCTAAAAGGTCACACTAAAGGTCACTGCAAAGGTCACGTAAAAGGTCACCATAAAGGTCACGCTAAAGGTCACCTGAAAGGTCACGATAAAGGTCAC
LL_oligo_4	12× NR4A motifs (NT)	GGGAATTTCCGGGGACTTTCCGGGAATTTCCGGGGACTTTCCGGGAATTTCCGGGGACTTTCCGGGAATTTCC
LL_oligo_5	IL2-miniP (NT)	TAGAGGGTATATAATGGAAGCTCGATTTCCAG
LL_oligo_6	CMV-miniP (NT)	TCGCGGAGACTCTAGAGGGTATATAATGGTTTAAACTTAAGCTTGGTACCGGGCCCCCGAAGCC
LL_oligo_7	Synthetic minimal promoter (SMP) (NT)	GGCGCGCCTCGCGAGGAGGAAAAACTGTTTCATACAGAAGGCGTGGAGGAAAAACTGTTTCATACAGAAGGCGTGGAGGAAAAACTGTTTCATACAGAAGGCGTGGAGGAAAAACTGTTTCATACAGAAGGCGTGGAGGAAAAACTGTTTCATACAGAAGGCGTGGAGGAAAAACTGTTTCATACAGAAGGCGTGGAGGAAAAACTGTTTCATACAGAAGGCGTGGAGGAAAAACTGTTTCATACAGAAGGCGTCGCGAATTGCGGAGACTACGCGTCTAGAGGGTATATAATGGAAGCTCGATTTCCAGGGATCCGCCACCATGGCCCAGTCCAAGCACGGCCTGACCAAGGAGATGACCATGAAGTACCGCATGGAGGGCTGCGTGGACGGCCACAA…
LL_oligo_8	8× NFAT- CMV miniP -ZsGreen1 (NT)	ATGGCCTTACCAGTGACCGCCTTGCTCCTGCCGCTGGCCTTGCTGCTCCACGCCGCCAGGCCGAGCCAGTTCCGGGTGTCGCCGCTGGATCGGACCTGGAACCTGGGCGAGACAGTGGAGCTGAAGTGCCAGGTGCTGCTGTCCAACCCGACGTCGGGCTGCTCGTGGCTCTTCCAGCCGCGAGGTGCAGCAGCTAGTCCCACCTTCCTCCTATACCTCTCCCAAAACAAGCCCAAGGCGGCCGAGGGGCTGGACACCCAGCGGTTCTCGGGCAAGAGGTTGGGGGACACCTTCGTCCTCACCCTGAGCGACTTCCGCCGAGAGAACGAGGGCTACTATTTCTGCTCGGCCCTGAGCAACTCCATCATGTACTTCAGCCACTTCGTGCCGGTCTTCCTG…
LL_oligo_9	Human CD8a/CD8b over expression (NT)	GAGTTTACTCCCTATCAGTGATAGAGAACGTATGAAGAGTTTACTCCCTATCAGTGATAGAGAACGTATGCAGACTTTACTCCCTATCAGTGATAGAGAACGTATAAGGAGTTTACTCCCTATCAGTGATAGAGAACGTATGACCAGTTTACTCCCTATCAGTGATAGAGAACGTATCTACAGTTTACTCCCTATCAGTGATAGAGAACGTATATCCAGTTTACTCCCTATCAGTGATAGAGAACGTATAAGCTTTGCTTATGTAAACCAGGGCGCCTATAAAAGAGTGCTGATTTTTTGAGTAAACTTCAATTCCACAACACTTTTGTCTTATACCAACTTTCCGTACCACTTCCTACCCTCGTAAAGAATTCGGCGCCACCATGAGTCGAAGCGTTG…
SEQ ID	Description	amino acid Sequence
LL_oligo_10	PLVX-TRE3G-peptide (HIV)-HLA-B35	MSRSVALAVLALLSLSGLEAIPLTEEAELGGGGSGGGGSGGGGSIQRTPKIQVYSRHPAENGKSNFLNCYVSGFHPSDIEVDLLKNGERIEKVEHSDLSFSKDWSFYLLYYTEFTPTEKDEYACRVNHVTLSQPKIVKWDRDMGGGGSGGGGSGGGGSGGGGSGSHSMRYFYTAMSRPGRGEPRFIAVGYVDDTQFVRFDSDAASPRTEPRAPWIEQEGPEYWDRNTQIFKTNTQTYRESLRNLRGAYNQSEAGSHIIQRMYGCDLGPDGRLLRGHDQSAYDGKDYIALNEDLSSWTAADTAAQITQRKWEAARVAEQLRAYLEGLCVEWLRRYLENGKETLQRADPPKTHVTHHPVSDHEATLRCWALGFYPAEITLTWQRDGEDQTQDTELVETRPA…
LL_oligo_11	PLVX-TRE3G-peptide (pep20)-HLA-B35	MSRSVALAVLALLSLSGLEAVPLTEDAELGGGGSGGGGSGGGGSIQRTPKIQVYSRHPAENGKSNFLNCYVSGFHPSDIEVDLLKNGERIEKVEHSDLSFSKDWSFYLLYYTEFTPTEKDEYACRVNHVTLSQPKIVKWDRDMGGGGSGGGGSGGGGSGGGGSGSHSMRYFYTAMSRPGRGEPRFIAVGYVDDTQFVRFDSDAASPRTEPRAPWIEQEGPEYWDRNTQIFKTNTQTYRESLRNLRGAYNQSEAGSHIIQRMYGCDLGPDGRLLRGHDQSAYDGKDYIALNEDLSSWTAADTAAQITQRKWEAARVAEQLRAYLEGLCVEWLRRYLENGKETLQRADPPKTHVTHHPVSDHEATLRCWALGFYPAEITLTWQRDGEDQTQDTELVETRPA…
LL_oligo_12	PLVX-TRE3G-peptide (YLQ)-HLA-B35	MSRSVALAVLALLSLSGLEAYLQPRTFLLGGGGSGGGGSGGGGSIQRTPKIQVYSRHPAENGKSNFLNCYVSGFHPSDIEVDLLKNGERIEKVEHSDLSFSKDWSFYLLYYTEFTPTEKDEYACRVNHVTLSQPKIVKWDRDMGGGGSGGGGSGGGGSGGGGSGSHSMRYFYTAMSRPGRGEPRFIAVGYVDDTQFVRFDSDAASPRTEPRAPWIEQEGPEYWDRNTQIFKTNTQTYRESLRNLRGAYNQSEAGSHIIQRMYGCDLGPDGRLLRGHDQSAYDGKDYIALNEDLSSWTAADTAAQITQRKWEAARVAEQLRAYLEGLCVEWLRRYLENGKETLQRADPPKTHVTHHPVSDHEATLRCWALGFYPAEITLTWQRDGEDQTQDTELVETRPA…
LL_oligo_13	PLVX-TRE3G-peptide (TAX)-HLA-A02	MKWVTFISLLFLFSSSSRALLFGYPVYVGGGGSGGGGSGGGGSIQRTPKIQVYSRHPAENGKSNFLNCYVSGFHPSDIEVDLLKNGERIEKVEHSDLSFSKDWSFYLLYYTEFTPTEKDEYACRVNHVTLSQPKIVKWDRDMGGGGSGGGGSGGSGGGGSGGGSHSMRYFFTSVSRPGRGEPRFIAVGYVDDTQFVRFDSDAASQRMEPRAPWIEQEGPEYWDGETRKVKAHSQTHRVDLGTLRGAYNQSEAGSHTVQRMYGCDVGSDWRFLRGYHQYAYDGKDYIALKEDLRSWTAADMAAQTTKHKWEAAHVAEQLRAYLEGTCVEWLRRYLENGKETLQRTDAPKTHMTHHAVSDHEATLRCWALSFYPAEITLTWQRDGEDQTQDTELVETRPAG…
LL_oligo_14	PLVX-TRE3G-peptide (NYESO)-HLA-A02	MKWVTFISLLFLFSSSSRASLLMWITQCGGGGSGGGGSGGGGSIQRTPKIQVYSRHPAENGKSNFLNCYVSGFHPSDIEVDLLKNGERIEKVEHSDLSFSKDWSFYLLYYTEFTPTEKDEYACRVNHVTLSQPKIVKWDRDMGGGGSGGGGSGGSGGGGSGGGSHSMRYFFTSVSRPGRGEPRFIAVGYVDDTQFVRFDSDAASQRMEPRAPWIEQEGPEYWDGETRKVKAHSQTHRVDLGTLRGAYNQSEAGSHTVQRMYGCDVGSDWRFLRGYHQYAYDGKDYIALKEDLRSWTAADMAAQTTKHKWEAAHVAEQLRAYLEGTCVEWLRRYLENGKETLQRTDAPKTHMTHHAVSDHEATLRCWALSFYPAEITLTWQRDGEDQTQDTELVETRPAG…
LL_oligo_15	PLVX-TRE3G-peptide (MART-1)-HLA-A02	MKWVTFISLLFLFSSSSRAELAGIGILTVGGGGSGGGGSGGGGSIQRTPKIQVYSRHPAENGKSNFLNCYVSGFHPSDIEVDLLKNGERIEKVEHSDLSFSKDWSFYLLYYTEFTPTEKDEYACRVNHVTLSQPKIVKWDRDMGGGGSGGGGSGGSGGGGSGGGSHSMRYFFTSVSRPGRGEPRFIAVGYVDDTQFVRFDSDAASQRMEPRAPWIEQEGPEYWDGETRKVKAHSQTHRVDLGTLRGAYNQSEAGSHTVQRMYGCDVGSDWRFLRGYHQYAYDGKDYIALKEDLRSWTAADMAAQTTKHKWEAAHVAEQLRAYLEGTCVEWLRRYLENGKETLQRTDAPKTHMTHHAVSDHEATLRCWALSFYPAEITLTWQRDGEDQTQDTELVETRPA…
LL_oligo_16	PLVX-TRE3G-peptide (YLQ)-HLA-A02	MKWVTFISLLFLFSSSSRAYLQPRTFLLGGGGSGGGGSGGGGSIQRTPKIQVYSRHPAENGKSNFLNCYVSGFHPSDIEVDLLKNGERIEKVEHSDLSFSKDWSFYLLYYTEFTPTEKDEYACRVNHVTLSQPKIVKWDRDMGGGGSGGGGSGGSGGGGSGGGSHSMRYFFTSVSRPGRGEPRFIAVGYVDDTQFVRFDSDAASQRMEPRAPWIEQEGPEYWDGETRKVKAHSQTHRVDLGTLRGAYNQSEAGSHTVQRMYGCDVGSDWRFLRGYHQYAYDGKDYIALKEDLRSWTAADMAAQTTKHKWEAAHVAEQLRAYLEGTCVEWLRRYLENGKETLQRTDAPKTHMTHHAVSDHEATLRCWALSFYPAEITLTWQRDGEDQTQDTELVETRPAG…
LL_oligo_17	PLVX-TRE3G-peptide (MAGE3)-HLA-A01	MSRSVALAVLALLSLSGLEAEVDPIGHLYGGGGSGGGGSGGGGSIQRTPKIQVYSRHPAENGKSNFLNCYVSGFHPSDIEVDLLKNGERIEKVEHSDLSFSKDWSFYLLYYTEFTPTEKDEYACRVNHVTLSQPKIVKWDRDMGGGGSGGGGSGGGGSGGGGSGSHSMRYFFTSVSRPGRGEPRFIAVGYVDDTQFVRFDSDAASQKMEPRAPWIEQEGPEYWDQETRNMKAHSQTDRANLGTLRGAYNQSEDGSHTIQIMYGCDVGPDGRFLRGYRQDAYDGKDYIALNEDLRSWTAADMAAQITKRKWEAVHAAEQRRVYLEGRCVDGLRRYLENGKETLQRTDPPKTHMTHHPISDHEATLRCWALGFYPAEITLTWQRDGEDQTQDTELVETRPA…
LL_oligo_18	PLVX-TRE3G-peptide (KRAS_G12V)-HLA-A11	MSRSVALAVLALLSLSGLEAVVGAVGVGKGGGGSGGGGSGGGGSIQRTPKIQVYSRHPAENGKSNFLNCYVSGFHPSDIEVDLLKNGERIEKVEHSDLSFSKDWSFYLLYYTEFTPTEKDEYACRVNHVTLSQPKIVKWDRDMGGGGSGGGGSGGSGGGGSGGGSHSMRYFYTSVSRPGRGEPRFIAVGYVDDTQFVRFDSDAASQRMEPRAPWIEQEGPEYWDQETRNVKAQSQTDRVDLGTLRGAYNQSEDGSHTIQIMYGCDVGPDGRFLRGYRQDAYDGKDYIALNEDLRSWTAADMAAQITKRKWEAAHAAEQQRAYLEGRCVEWLRRYLENGKETLQRTDPPKTHMTHHPISDHEATLRCWALGFYPAEITLTWQRDGEDQTQDTELVETRPA…
LL_oligo_19	PLVX-TRE3G-peptide (KRAS_G12D)-HLA-A11	MSRSVALAVLALLSLSGLEAVVVGADGVGKGGGGSGGGGSGGGGSIQRTPKIQVYSRHPAENGKSNFLNCYVSGFHPSDIEVDLLKNGERIEKVEHSDLSFSKDWSFYLLYYTEFTPTEKDEYACRVNHVTLSQPKIVKWDRDMGGGGSGGGGSGGSGGGGSGGGSHSMRYFYTSVSRPGRGEPRFIAVGYVDDTQFVRFDSDAASQRMEPRAPWIEQEGPEYWDQETRNVKAQSQTDRVDLGTLRGAYNQSEDGSHTIQIMYGCDVGPDGRFLRGYRQDAYDGKDYIALNEDLRSWTAADMAAQITKRKWEAAHAAEQQRAYLEGRCVEWLRRYLENGKETLQRTDPPKTHMTHHPISDHEATLRCWALGFYPAEITLTWQRDGEDQTQDTELVETRP…
LL_oligo_20	PLVX-TRE3G-TCR55a-TCR55b	MLFSSLLCVFVAFSYSGSSVAQKVTQAQSSVSMPVRKAVTLNCLYETSWWSYYIFWYKQLPSKEMIFLIRQGSDEQNAKSGRYSVNFKKAAKSVALTISALQLEDSAKYFCALGEGGAQKLVFGQGTRLTINPNIQNPDPAVYQLRDSKSSDKSVCLFTDFDSQTNVSQSKDSDVYITDKTVLDMRSMDFKSNSAVAWSNKSDFACANAFNNSIIPEDTFFPSPESSCDVKLVEKSFETDTNLNFQNLSVIGFRILLLKVAGFNLLMTLRLWSSGSGATNFSLLKQAGDVEENPGPMSIGLLCCVAFSLLWASPVNAGVTQTPKFQVLKTGQSMTLQCAQDMNHNSMYWYRQDPGMGLRLIYYSASEGTTDKGEVPNGYNVSRLNKREFSLRLESAAPS…
LL_oligo_21	PLVX-TRE3G-DMF5a-DMF5b	MKSLRVLLVILWLQLSWVWSQQKEVEQNSGPLSVPEGAIASLNCTYSDRGSQSFFWYRQYSGKSPELIMFIYSNGDKEDGRFTAQLNKASQYVSLLIRDSQPSDSATYLCAVNFGGGKLIFGQGTELSVKPNIQNPDPAVYQLRDSKSSDKSVCLFTDFDSQTNVSQSKDSDVYITDKTVLDMRSMDFKSNSAVAWSNKSDFACANAFNNSIIPEDTFFPSPESSCDVKLVEKSFETDTNLNFQNLSVIGFRILLLKVAGFNLLMTLRLWSSGSGATNFSLLKQAGDVEENPGPMRIRLLCCVAFSLLWAGPVIAGITQAPTSQILAAGRRMTLRCTQDMRHNAMYWYRQDLGLGLRLIHYSNTAGTTGKGEVPDGYSVSRANTDDFPLTLASAVPSQT…
LL_oligo_22	PLVX-TRE3G-A6C134a-A6C134b	MKSLRVLLVILWLQLSWVWSQQKEVEQNSGPLSVPEGAIASLNCTYSDRGSQSFFWYRQYSGKSPELIMSIYSNGDKEDGRFTAQLNKASQYVSLLIRDSQPSDSATYLCAVTTDSWGKLQFGAGTQVVVTPDIQNPDPAVYQLRDSKSSDKSVCLFTDFDSQTNVSQSKDSDVYITDKTVLDMRSMDFKSNSAVAWSNKSDFACANAFNNSIIPEDTFFPSPESSCDVKLVEKSFETDTNLNFQNLSVIGFRILLLKVAGFNLLMTLRLWSSGSGATNFSLLKQAGDVEENPGPMSIGLLCCAALSLLWAGPVNAGVTQTPKFQVLKTGQSMTLQCAQDMNHEYMSWYRQDPGMGLRLIHYSVGAGITDQGEVPNGYNVSRSTTEDFPLRLLSAAPSQ…
LL_oligo_23	PLVX-TRE3G-YLQ7a-YLQ7b	MKSLRVLLVILWLQLSWVWSQQKEVEQNSGPLSVPEGAIASLNCTYSDRGSQSFFWYRQYSGKSPELIMFIYSNGDKEDGRFTAQLNKASQYVSLLIRDSQPSDSATYLCAVNRDDKIIFGKGTRLHILPNIQNPDPAVYQLRDSKSSDKSVCLFTDFDSQTNVSQSKDSDVYITDKTVLDMRSMDFKSNSAVAWSNKSDFACANAFNNSIIPEDTFFPSPESSCDVKLVEKSFETDTNLNFQNLSVIGFRILLLKVAGFNLLMTLRLWSSGSGATNFSLLKQAGDVEENPGPMGTSLLCWMALCLLGADHADTGVSQNPRHKITKRGQNVTFRCDPISEHNRLYWYRQTLGQGPEFLTYFQNEAQLEKSRLLSDRFSAERPKGSFSTLEIQRTEQGDS…
LL_oligo_24	PLVX-TRE3G-MAG IC3a-MAG IC3b	METLLGLLILWLQLQWVSSKQEVTQIPAALSVPEGENLVLNCSFTDSAIYNLQWFRQDPGKGLTSLLLVRPYQREQTSGRLNASLDKSSGRSTLYIAASQPGDSATYLCAVRPGGAGSYQLTFGKGTKLSVIPIQNPDPAVYQLRDSKSSDKSVCLFTDFDSQTNVSQSKDSDVYITDKTVLDMRSMDFKSNSAVAWSNKSDFACANAFNNSIIPEDTFFPSPESSCDVKLVEKSFETDTNLNFQNLSVIGFRILLLKVAGFNLLMTLRLWSSGSGATNFSLLKQAGDVEENPGPMGSRLLCWVLLCLLGAGPVKAGVTQTPRYLIKTRGQQVTLSCSPISGHRSVSWYQQTPGQGLQFLFEYFSETQRNKGNFPGRFSGRQFSNSRSEMNVSTLELGD…
LL_oligo_25	PLVX-TRE3G-JD1a-JD1b	MSLGLLCCGAFSLLWAGPVNAGVTQTPKFRVLKTGQSMTLLCAQDMNHEYMYWYRQDPGMGLRLIHYSVGEGTTAKGEVPDGYNVSRLKKQNFLLGLESAAPSQTSVYFCASSYGPGQHNSPLHFGNGTRLTVTEDLKNVFPPEVAVFEPSEAEISHTQKATLVCLATGFYPDHVELSWWVNGKEVHSGVSTDPQPLKEQPALNDSRYCLSSRLRVSATFWQNPRNHFRCQVQFYGLSENDEWTQDRAKPVTQIVSAEAWGRADCGFTSESYQQGVLSATILYEILLGKATLYAVLVSALVLMAMVKRKDSRGSGATNFSLLKQAGDVEENPGPMLTASLLRAVIASICVVSSMAQKVTQAQTEISVVEKEDVTLDCVYETRDTTYYLFWYKQPPSGEL…
LL_oligo_26	PLVX-TRE3G-1_2C a-1_2C b	MKSLRVLLVILWLQLSWVWSQQQKVQQSPESLIVPEGGMASLNCTSSDRNVDYFWWYRQHSGKSPKMLMSIFSNGEKEEGRFTVHLNKASLHTSLHIRDSQPSDSALYLCAARDSNYQLIWGSGTKLIIKPDIQNPDPAVYQLRDSKSSDKSVCLFTDFDSQTNVSQSKDSDVYITDKTVLDMRSMDFKSNSAVAWSNKSDFACANAFNNSIIPEDTFFPSPESSCDVKLVEKSFETDTNLNFQNLSVIGFRILLLKVAGFNLLMTLRLWSSGSGATNFSLLKQAGDVEENPGPMGTRLFFYVALCLLWAGHREAAVTQSPRNKVAVTGGKVTLSCNQTNNHNNMYWYRQDTGHGLRLIHYSYGAGSTEKGDIPDGYKASRPSQENFSLILELATPSQT…
LL_oligo_27	PLVX-TRE3G-1G4a-1G4 b	METLLGLLILWLQLQWVSSKQEVTQIPAALSVPEGENLVLNCSFTDSAIYNLQWFRQDPGKGLTSLLLIQSSQREQTSGRLNASLDKSSGRSTLYIAASQPGDSATYLCAVRPTSGGSYIPTFGRGTSLIVHPYIQNPDPAVYQLRDSKSSDKSVCLFTDFDSQTNVSQSKDSDVYITDKTVLDMRSMDFKSNSAVAWSNKSDFACANAFNNSIIPEDTFFPSPESSCDVKLVEKSFETDTNLNFQNLSVIGFRILLLKVAGFNLLMTLRLWSSGSGATNFSLLKQAGDVEENPGPMSIGLLCCAALSLLWAGPVNAGVTQTPKFQVLKTGQSMTLQCAQDMNHEYMSWYRQDPGMGLRLIHYSVGAGITDQGEVPNGYNVSRSTTEDFPLRLLSAAPS…
LL_oligo_28	PLVX-TRE3G-DMF4a-DMF4b	MLLEHLLIILWMQLTWVSGQQLNQSPQSMFIQEGEDVSMNCTSSSIFNTWLWYKQDPGEGPVLLIALYKAGELTSNGRLTAQFGITRKDSFLNISASIPSDVGIYFCAGGTGNQFYFGTGTSLTVIPNIQNPDPAVYQLRDSKSSDKSVCLFTDFDSQTNVSQSKDSDVYITDKTVLDMRSMDFKSNSAVAWSNKSDFACANAFNNSIIPEDTFFPSPESSCDVKLVEKSFETDTNLNFQNLSVIGFRILLLKVAGFNLLMTLRLWSSGSGATNFSLLKQAGDVEENPGPMGTRLFFYVALCLLWTGHMDAGITQSPRHKVTETGTPVTLRCHQTENHRYMYWYRQDPGHGLRLIHYSYGVKDTDKGEVSDGYSVSRSKTEDFLLTLESATSSQTSVYF…
